# METTL3/MYCN cooperation drives neural crest differentiation and provides therapeutic vulnerability in neuroblastoma

**DOI:** 10.1101/2023.10.06.561194

**Authors:** Ketan Thombare, Roshan Vaid, Perla Pucci, Akram Mendez, Rebeca Burgos-Panadero, Ritish Ayyalusamy, Aqsa Ali Rehan, Mohammad Hassan Baig, Sagar Dattatraya Nale, Christoph Bartenhagen, Jae-June Dong, Matthias Fischer, Suzanne D. Turner, Tanmoy Mondal

## Abstract

Neuroblastoma (NB) is the most common extracranial childhood cancer, caused by the improper differentiation of developing trunk neural crest cells (tNCC) in the sympathetic nervous system. The *N*^6^-methyladenosine (m^6^A) epitranscriptomic modification controls post-transcriptional gene expression but the mechanism by which the m^6^A methyltransferase complex METTL3/METTL14/WTAP is recruited to specific loci remains to be fully characterized. We explored whether the m^6^A epitranscriptome could fine-tune gene regulation in migrating/differentiating tNCC. We demonstrate that the m^6^A modification regulates the expression of *HOX* genes in tNCC, thereby contributing to their timely differentiation into sympathetic neurons. Furthermore, we show that posterior *HOX* genes are m^6^A modified in MYCN-amplified NB with reduced expression. In addition, we provide evidence that sustained overexpression of the MYCN oncogene in tNCC drives METTL3 recruitment to a specific subset of genes including posterior *HOX* genes creating an undifferentiated state. Moreover, METTL3 depletion/inhibition induces DNA damage and differentiation of MYCN overexpressing cells and increases vulnerability to chemotherapeutic drugs in MYCN-amplified patient-derived xenografts (PDX) cells, suggesting METTL3 inhibition could be a potential therapeutic approach for NB.
