## Supplementary Table S1 for "METTL3/MYCN cooperation drives neural crest differentiation and provides therapeutic vulnerability in neuroblastoma"

### Sheet: Primers
Name	Forward primer sequence	Reverse primer sequence	Remarks
ASCL1	CGACTTCACCAACTGGTTCTG	ATGCAGGTTGTGCGATCA	RT-qPCR
DBH	TCTCCATGCACTGCAACAA	GGCTGCAGGTTCCATTCA	RT-qPCR
GAPDH	TTAAAAGCAGCCCTGGTGAC	CTCTGCTCCTCCTGTTCGAC	RT-qPCR
GATA2	GGTGCTAGGGTCAGGAGACA	GGAGGCCCACTCTCTGTGTA	RT-qPCR
HOXC8	AACTCGTCTCCCAGCCTCATGT	TCTAGTTCCAAGGTCTGATACCG	RT-qPCR
HOXC9	GCTGGAACTGGAGAAGGAGT	AACCAGATTTTGACCTGCCG	RT-qPCR
ISL1	TTGCCTCGGGAGCCCTAATC	ATCATATTTCAGCCTCGCCGC	RT-qPCR
METTL14	CTGAAAGTGCCGACAGCATTGG	CTCTCCTTCATCCAGATACTTACG	RT-qPCR
METTL3	ATTTCTTGGCTGGCTCCTTT	GCTGACCATTCCAAGCTCTC	RT-qPCR
NANOG	TTCCTTCCTCCATGGATCTG	TCTGCTGGAGGCTGAGGTAT	RT-qPCR
NGFR	GAGGCACCTCCAGAACAAGA	AGACAGGGATGAGGTTGTCG	RT-qPCR
OCT4	AGGGACCGAGGAGTACAGTG	AGCGATCAAGCAGCGACTAT	RT-qPCR
PHOX2B	GGTTGGGATTGGGACCTG	CTCCTCGGGCAAAAAGTCT	RT-qPCR
SOX10	ATAGGGTCCTGAGGGCTGAT	AGCCCAGGTGAAGACAGAGA	RT-qPCR
TFAP2A	ATGGCGTGAGGTAAGGAGTG	GATCCTCGCAGGGACTACAG	RT-qPCR
TH	ACGCCAAGGACAAGCTCA	AGCGTGTACGGGTCGAACT	RT-qPCR
HOXC8_m6A	GGACTGACCGAGAGACAAGT	CACCTTCTCTCATCTCGGG	m6A RIP-qPCR
HOXC9_m6A	AAAATACCCCAACACAGGCG	AACCCTCCCAAATCGCAAG	m6A RIP-qPCR

### Sheet: Antibodies
Antibodies	Clonality	Source	WB	ICC/IF	PLA	ChIP	RIP
anti-Mouse IgG (H+L), Alexa Fluor Plus 488	Goat polyclonal secondary	ThermoFisher Cat# A32723, RRID:AB_2633275		800
anti-Mouse IgG (H+L), Alexa Fluor Plus 555	Goat polyclonal secondary	ThermoFisher Cat# A32727, RRID:AB_2633276		800
anti-Rabbit IgG (H+L), Alexa Fluor Plus 488	Goat polyclonal secondary	ThermoFisher Cat# A32731, RRID:AB_2633280		800
anti-Rabbit IgG (H+L), Alexa Fluor Plus 555	Goat polyclonal secondary	ThermoFisher Cat# A32732, RRID:AB_2633281		800
A-tubulin	Mouse monoclonal	Sigma-Aldrich Cat# T5168	5000
beta-Tubulin Isotype III	Mouse monoclonal	Sigma-Aldrich Cat# T5076, RRID:AB_532291		500
FLAG	Mouse monoclonal	Sigma-Aldrich Cat# F1804, RRID:AB_262044		500
GAPDH	Rabbit polyclonal	Cell Signaling Technology Cat# 5174	5000
H3K27ac	Rabbit polyclonal	Abcam, ab4729				3 ug
HOXC8	Rabbit polyclonal	Atlas Antibodies Cat# HPA028911, RRID:AB_10602236		200
HOXC9	Mouse monoclonal	Santa Cruz Biotechnology Cat# sc-81100, RRID:AB_2279855		200
m6A	Rabbit polyclonal	Synaptic Systems Cat# 202 003, RRID:AB_2279214					3 ug
METTL14	Rabbit polyclonal	Atlas Antibodies, HPA038002	2000
METTL3	Rabbit monoclonal	Abcam Cat# ab195352, RRID:AB_2721254	2000	400	400	3 ug
N-Myc (D4B2Y)	Rabbit monoclonal	Cell Signaling Technology Cat# 51705, RRID:AB_2799400	2000	400
N-Myc antibody [NCM II 100]	Mouse monoclonal	Abcam Cat# ab16898, RRID:AB_443533		100		3 ug
Phospho-Histone H2A.X (Ser139)	Mouse monoclonal	ThermoFisher Cat# MA1-2022, RRID:AB_559491		500
Phospho-RPA32 (Ser33)	Rabbit polyclonal	ThermoFisher Cat# A300-246A		500
Phox2b (B-11)	Mouse monoclonal	Santa Cruz Biotechnology Cat# sc-376997, RRID:AB_2813765		100
Vinculin (7F9)	Mouse monoclonal	Santa Cruz Biotechnology Cat# sc-73614, RRID:AB_1131294	5000

### Sheet: siRNA-shRNA
Name	Catalogue number	Sequence information	Remarks
Control-shRNA	SHC016, Sigma-Aldrich	Negative control
Control-siRNA	AM4611,Thermo Fisher Scientific	Negative control siRNA #1
METTL3-shRNA	TRCN0000289814, Sigma-Aldrich	GCTGCACTTCAGACGAATTAT	Works best for NB cell-lines
METTL3-shRNA	TRCN0000289812, Sigma-Aldrich	CGTCAGTATCTTGGGCAAGTT	Works best for hESC
METTL3-siRNA 1	AM16708, ID 132906, Thermo Fisher Scientific
METTL3-siRNA 2	AM16708, ID 132907, Thermo Fisher Scientific
METTL3-siRNA 3	AM16708, ID 132908, Thermo Fisher Scientific

### Sheet: Plasmids
Name	Catalogue number
HOXC8 overexpression plasmid	RC208810, Origene
HOXC9 overexpression plasmid	RC208833, Origene
PB-TRE3G-MYCN	104542, Addgene
pLKO-Tet-On-shRNA-Control plasmid	98398, Addgene
Tet-pLKO-puro vector	21915, Addgene
XLone-GFP	96930, Addgene

### Sheet: Reagents
Reagent	Cat. no.	Company
2-Mercaptoethanol	31350010	ThermoFisher
Accutase	7920	Stemcell
Actinomycin D	A9415	Sigma
B-27 Supplement (50X)	12587010	ThermoFisher
BrainPhys Neuronal Medium	5790	Stemcell
Cycloheximide (CHX)	1810	Sigma
Dimethyl sulfoxide (DMSO)	D8418	Sigma
DMH-1	4126	Tocris
Doxycycline (Dox)	D3447	Sigma
Human BDNF	130-093-811	Miltenyi Biotec
Human BMP-4	130-111-168	Miltenyi Biotec
Human FGF-2 (bFGF)	130-093-840	Miltenyi Biotec
Human NGF-β	130-127-431	Miltenyi Biotec
Human SHH (C24II)	130-095-727	Miltenyi Biotec
Human GDNF	130-096-291	Miltenyi Biotec
Matrigel Matrix Growth Factor Reduced	354230	Corning
N-2 Supplement (100X)	17502048	ThermoFisher
Neurobasal Medium	21103049	Thermofisher
StemMACS CHIR99021	130-106-539	Miltenyi Biotec
StemMACS Cryo-Brew	130-109-558	Miltenyi Biotec
StemMACS iPS-Brew XF, human	130-104-368	Miltenyi Biotec
StemMACS Purmorphamine	130-104-465	Miltenyi Biotec
StemMACS SB431542	130-106-543	Miltenyi Biotec
StemMACS Y27632	130-106-538	Miltenyi Biotec
STM2457	HY-134836	MedChemExpress
