## Supplementary Table S2 for "METTL3/MYCN cooperation drives neural crest differentiation and provides therapeutic vulnerability in neuroblastoma"

### Sheet: GSE244473 
Sr. No.	Sample name	Comment
1	h9_hESC_Input_rep1	RNA-seq
2	h9_hESC_Input_rep2	RNA-seq
3	h9_hESC_m6A_rep1	RNA-seq
4	h9_NCSC_day14_Input_rep1	RNA-seq
5	h9_NCSC_day14_Input_rep2	RNA-seq
6	h9_NCSC_day14_m6A_rep1	RNA-seq
7	h9_NCSC_day7_Input_rep1	RNA-seq
8	h9_NCSC_day7_Input_rep2	RNA-seq
9	h9_NCSC_day7_m6A_rep1	RNA-seq
10	NB_tumor_1_Input_rep1	RNA-seq
11	NB_tumor_1_m6A_rep1	RNA-seq
12	NB_tumor_2_Input_rep1	RNA-seq
13	NB_tumor_2_m6A_rep1	RNA-seq
14	SKNBE2_Input_rep1	RNA-seq
15	SKNBE2_m6A_rep1	RNA-seq
16	C8_SN_MYCN_minusDOX_rep1	RNA-seq
17	C8_SN_MYCN_plusDOX_rep1	RNA-seq
18	C8_SN_MYCN_minusDOX_rep2	RNA-seq
19	C8_SN_MYCN_plusDOX_rep2	RNA-seq
20	ES_stable_Controlsh_NCSC_day7_rep1	RNA-seq
21	ES_stable_Controlsh_NCSC_day7_rep2	RNA-seq
22	ES_stable_METTL3KD_812sh_NCSC_day7_rep1	RNA-seq
23	ES_stable_METTL3KD_812sh_NCSC_day7_rep2	RNA-seq
24	tNCC_Controlsh_rep1	RNA-seq
25	tNCC_Controlsh_rep2	RNA-seq
26	tNCC_METTL3KD_rep1	RNA-seq
27	tNCC_METTL3KD_rep2	RNA-seq
28	SKNBE2_Controlsh_rep1	RNA-seq
29	SKNBE2_Controlsh_rep2	RNA-seq
30	SKNBE2_METTL3KD_rep1	RNA-seq
31	SKNBE2_METTL3KD_rep2	RNA-seq
32	SKNBE2_Controlsh_plusRA_rep1	RNA-seq
33	SKNBE2_Controlsh_plusRA_rep2	RNA-seq
34	SKNBE2_METTL3KD_plusRA_rep1	RNA-seq
35	SKNBE2_METTL3KD_plusRA_rep2	RNA-seq
36	C8_SN_MYCN_plusDOX_DMSO_rep1	RNA-seq
37	C8_SN_MYCN_plusDOX_DMSO_rep2	RNA-seq
38	C8_SN_MYCN_plusDOX_STM_rep1	RNA-seq
39	C8_SN_MYCN_plusDOX_STM_rep2	RNA-seq
40	tNCC_Input_rep1	RNA-seq
41	tNCC_m6A_rep1	RNA-seq
42	SHEP_minusDOX_Input_rep1	ChIPseq
43	SHEP_plusDOX_Input_rep1	ChIPseq
44	tNCC_Input_b2_rep1	ChIPseq
45	hESC_h9_Input_ChIPseq_rep1	ChIPseq
46	hESC_h9_MYCN_ChIPseq_rep1	ChIPseq
47	SHEP_minusDOX_MYCN_ChIPseq_rep1	ChIPseq
48	hESC_h9_METTL3_ChIPseq_rep1	ChIPseq
49	SHEP_minusDOX_METTL3_ChIPseq_rep1	ChIPseq
50	hESC_h9_K27ac_ChIPseq_rep1	ChIPseq
51	SHEP_plusDOX_MYCN_ChIPseq_rep1	ChIPseq
52	tNCC_MYCN_ChIPseq_rep1	ChIPseq
53	SHEP_plusDOX_METTL3_ChIPseq_rep1	ChIPseq
54	tNCC_METTL3_ChIPseq_rep1	ChIPseq
55	tNCC_K27ac_ChIPseq_rep1	ChIPseq
